# Analysis of single-cell CRISPR perturbations indicates that enhancers act multiplicatively and provides limited evidence for epistatic-like interactions

**DOI:** 10.1101/2023.04.26.538501

**Authors:** Jessica Zhou, Karthik Guruvayurappan, Shushan Toneyan, Hsiuyi V. Chen, Aaron R. Chen, Peter Koo, Graham McVicker

## Abstract

A single gene may have multiple enhancers, but how they work in concert to regulate transcription is poorly understood. To analyze enhancer interactions throughout the genome, we developed a generalized linear modeling framework, GLiMMIRS, for interrogating enhancer effects from single-cell CRISPR experiments. We applied GLiMMIRS to a published dataset and tested for interactions between 46,166 enhancer pairs and corresponding genes, including 264 ’high-confidence’ enhancer pairs. We found that enhancer effects combine multiplicatively but with limited evidence for further interactions. Only 31 enhancer pairs exhibited significant interactions (FDR < 0.1), of which none came from the high confidence subset and 20 were driven by outlier expression values. Additional analyses of a second CRISPR dataset and in silico enhancer perturbations with Enformer both support a multiplicative model of enhancer effects without interactions. Altogether, our results indicate that enhancer interactions are uncommon or have small effects that are difficult to detect.

**Highlights:**

- Analysis of a large single-cell CRISPRi screen finds limited evidence for synergistic or redundant interactions between enhancers
- The collective action of multiple enhancers on a common target gene follows a multiplicative model of activity
- A new statistical framework for simulating and modeling data from single-cell CRISPRi screens
