## Supplementary material for "Analysis of single-cell CRISPR perturbations indicates that enhancers act multiplicatively and provides limited evidence for epistatic-like interactions": Table S4

enhancer.list	gene.list	effect.list	pvalue.list
chr2.2482	ENSG00000115977	-0.383976052318819	0.00267246191856434
chrX.2695	ENSG00000101986	-0.580139264886094	0.00431713881542198
chr10.2252	ENSG00000138316	-1.2619073679917	2.04473510586495e-05
chr1.8461	ENSG00000143382	-0.537794838956362	0.000210648124319256
chr11.1006	ENSG00000148926	-1.00899236325497	0.0103437282279339
chr2.7130	ENSG00000157985	-0.727235341597505	1.75846761974427e-06
chr1.4865	ENSG00000134698	-0.941118872278526	0.00581359040948854
chr4.2103	ENSG00000138678	-0.466178816414105	0.00182924486728127
chr9.2869	ENSG00000106992	-0.368181284857339	4.4306640183794e-15
chr13.545	ENSG00000023516	-0.740376630478196	7.33764693073999e-14
chr13.544	ENSG00000023516	-0.85039540296284	2.7243151562123e-05
chr10.185	ENSG00000187134	-0.695754157604019	4.21360978739999e-07
chr10.180	ENSG00000187134	-0.440171002614633	6.36573390196195e-06
chr10.193	ENSG00000187134	-0.367027842897116	0.000547980913135798
chr10.185	ENSG00000151632	-0.642517349429226	0.00274764277350712
chrX.1184	ENSG00000158578	-0.383010396743648	4.73473609198209e-06
chr12.1897	ENSG00000135409	-0.267452381584507	0.00280067944048912
chr13.1281	ENSG00000088448	-0.292432436691295	0.00197327276554931
chr1.9913	ENSG00000183831	-0.0505336836302535	0.84645288482906
chr9.1594	ENSG00000136938	-0.364946211388711	4.30040594588083e-39
chr4.2002	ENSG00000163297	-1.18965662572354	4.56128288634418e-18
chr4.2004	ENSG00000163297	-0.720619880053815	1.4975031483663e-10
chr4.2006	ENSG00000163297	NA	NA
chr9.871	ENSG00000135046	-1.0530149365075	2.67308440756669e-28
chr9.872	ENSG00000135046	-0.98200253884251	3.35184700512154e-33
chr11.1735	ENSG00000149089	-0.105980761845478	0.0092145821098905
chr11.6035	ENSG00000084234	-0.288390093824689	6.93234558305844e-08
chr8.1934	ENSG00000066777	-0.291512473087565	0.000326113450354691
chr10.1925	ENSG00000150347	-0.646890864027817	0.00123709261602514
chr7.1000	ENSG00000122644	-0.727331764512274	1.68175603868643e-82
chr2.7113	ENSG00000188042	-1.10508818017082	0.00748628803994802
chr8.526	ENSG00000104763	-0.542397542958582	5.10808064556789e-11
chr2.7265	ENSG00000065802	-0.436385335936611	2.81522425101859e-10
chr2.7266	ENSG00000065802	-0.337885490117804	0.000474924728889166
chr8.1253	ENSG00000129691	-0.291275079705034	0.000255999868949621
chr19.5650	ENSG00000169136	-0.286430735382647	0.0077202160450215
chr12.662	ENSG00000171681	-0.323872676186267	0.00296440311020828
chr16.1224	ENSG00000166669	-0.194745465340456	0.00990532707455521
chr16.1145	ENSG00000166669	-0.126838391485941	0.281416967936696
chr16.1137	ENSG00000166669	-0.205173082545995	5.17960638023058e-05
chr11.3233	ENSG00000110046	-0.405080362511381	0.0189989893102385
chr11.3235	ENSG00000110046	-0.45129549125015	0.0142993366911328
chr11.3247	ENSG00000110046	-0.302722623271968	0.0408964351482063
chr11.3243	ENSG00000110046	-0.121137696713862	0.330085765091005
chr11.3059	ENSG00000110046	-0.122314427394307	0.452631279242719
chr11.3251	ENSG00000110046	-0.260843195878785	0.184196457880338
chr3.5108	ENSG00000058063	-0.374208696665597	0.000320707201077267
chr3.5107	ENSG00000058063	-0.352830303977351	9.00992602433299e-05
chr3.4238	ENSG00000069849	-0.231730501350645	0.00246440315249672
chr3.4237	ENSG00000069849	-0.230178469887017	8.71944583687665e-06
chr20.213	ENSG00000101200	-1.04178932431739	0.00274937552516392
chr11.3163	ENSG00000168062	-0.698768024280654	0.00153579615528919
chr19.5064	ENSG00000105327	-0.595842322242438	8.44328234103387e-07
chr4.2649	ENSG00000181004	-0.869297096665093	0.00186287025415963
chrX.1665	ENSG00000102409	-1.68887282372016	1.50658611119963e-111
chrX.1666	ENSG00000102409	NA	NA
chrX.1663	ENSG00000102409	-0.303593748653881	5.0065240397398e-05
chr3.91	ENSG00000134107	-0.361997131254731	0.0179871241662261
chr7.1855	ENSG00000106605	-0.855916664776714	4.58871625667253e-54
chr4.1979	ENSG00000138756	-0.726174631265299	2.87801414687568e-09
chr4.1974	ENSG00000138756	-0.413310742031676	0.00372861280199413
chr4.1973	ENSG00000138756	-0.527706553161521	7.14826188582673e-09
chr4.1978	ENSG00000138756	-0.349560083767876	1.51388616287968e-07
chr7.4787	ENSG00000172331	-0.488418877340666	0.000320297947788322
chr19.73	ENSG00000172270	-0.318466770828063	7.06890661146297e-17
chr19.2705	ENSG00000130303	-0.395633039405032	5.76730652436893e-24
chr12.2881	ENSG00000133639	-0.65830834471265	6.4412136524435e-22
chr12.2880	ENSG00000133639	-0.550009449502379	1.5469898750726e-09
chr12.2878	ENSG00000133639	-0.287904683095586	4.5066133870481e-06
chr1.10869	ENSG00000159388	-0.405999095547114	0.000451686343918005
chr11.5211	ENSG00000180425	-0.0700316131604338	0.607190296614776
chr12.3588	ENSG00000174456	-0.42625063400437	0.158981251912497
chr12.3595	ENSG00000174456	-0.344200425822036	0.121683182764981
chr7.922	ENSG00000106392	-0.301981516943649	0.00717873751519385
chr7.924	ENSG00000106392	-0.184438748486599	0.000304806527376737
chr1.9068	ENSG00000125462	NA	NA
chr8.2191	ENSG00000133742	-0.13245530089942	0.354261637156974
chr8.1767	ENSG00000178538	-0.953337330086765	1.70083876998591e-10
chr8.1769	ENSG00000178538	-0.832313619159647	1.32852641325696e-07
chr8.1768	ENSG00000178538	-0.504681506494604	2.72509797919056e-05
chr2.6880	ENSG00000135932	-0.509647203017853	1.67131967839976e-11
chr11.1735	ENSG00000121691	-0.631063324690176	1.06430096215855e-23
chr11.1734	ENSG00000121691	-0.125564362997314	0.00485911523140244
chr8.740	ENSG00000158941	-0.269685541035099	0.20575918624699
chrX.952	ENSG00000101997	-0.378998241494674	5.16244010306499e-07
chr2.4815	ENSG00000163040	-0.446168146141326	0.00821818926946036
chr11.3041	ENSG00000168071	-0.0895922805962751	0.132573681125626
chr11.3769	ENSG00000110092	-0.48296544676536	0.000726371322283803
chr12.200	ENSG00000118971	-0.825213884641517	4.24569112696164e-69
chr6.3292	ENSG00000198087	-0.610829531110879	1.15072235400287e-20
chr1.11362	ENSG00000117335	-0.292728752993644	4.95657572627119e-05
chr3.3177	ENSG00000196776	-0.432526045792281	1.05938239636546e-10
chr1.3691	ENSG00000169442	-0.00242453736564447	0.983496002534835
chr1.8039	ENSG00000116815	-0.660027542846788	1.9058330073932e-10
chr1.8038	ENSG00000116815	-0.622701502857084	0.00041214371099306
chr12.528	ENSG00000110848	-1.27419087854408	6.02105423143478e-13
chr6.709	ENSG00000112149	-0.695657216624703	4.58819134382809e-05
chr12.283	ENSG00000010278	-0.517869313437342	0.000545460326760758
chr22.1757	ENSG00000128283	-0.162608980312782	0.00408207423602122
chr2.1475	ENSG00000163171	-1.17964870513382	5.0697047465847e-06
chr2.1476	ENSG00000163171	-0.498138227733069	0.198537198621818
chr7.3172	ENSG00000105810	-0.397377095584061	1.25078036607927e-21
chr1.6035	ENSG00000123080	-0.279199337755335	3.48278427888038e-05
chr1.8492	ENSG00000143418	-0.379961310506417	7.47221981319289e-14
chr12.325	ENSG00000111642	-0.304406252347216	3.93114099093598e-12
chr2.6714	ENSG00000123989	-0.355550131711779	0.000125017535762042
chr11.592	ENSG00000129749	NA	NA
chr7.493	ENSG00000136213	-0.48866887945469	0.000391146270074686
chr3.4297	ENSG00000175040	-1.35773642878688	9.10493477557745e-11
chr6.4959	ENSG00000164442	-0.714614371876044	2.43820535824268e-29
chr6.4966	ENSG00000164442	-0.563908652435907	1.78340061777506e-11
chr6.4960	ENSG00000164442	-0.558140580092662	2.18638339385556e-05
chr6.4973	ENSG00000164442	-0.285297138681943	2.44117891733082e-05
chr6.4971	ENSG00000164442	-0.350578827404756	9.09000684640273e-06
chr6.4965	ENSG00000164442	-0.162166678823809	0.0050213728653356
chr19.5690	ENSG00000105472	-0.815590780480278	8.35834626622285e-11
chr11.4537	ENSG00000074201	NA	NA
chr22.431	ENSG00000070371	-0.91894646848388	0.00313283272318953
chr5.702	ENSG00000164237	-0.3452862133874	5.81174240626265e-12
chr6.5343	ENSG00000153721	-1.04021981088659	7.80018793400163e-18
chr12.2135	ENSG00000257727	-0.163086297600183	0.000358522985551791
chr2.2452	ENSG00000119865	-1.70102796491695	3.53855430049425e-05
chr7.1855	ENSG00000106603	-0.171642083855237	5.17266771496804e-10
chr9.1708	ENSG00000204291	-0.598260325777268	0.420988994536088
chr21.1536	ENSG00000182871	-0.510163536428813	5.79137309331723e-06
chr5.4558	ENSG00000113742	-0.74923762314901	7.52718149217472e-06
chr5.4559	ENSG00000113742	-0.580132840002361	2.0948054582698e-06
chr5.4562	ENSG00000113742	-0.5884151718174	1.24766506668299e-05
chr5.4561	ENSG00000113742	-0.479886592122533	2.03178145380905e-05
chr16.1337	ENSG00000103381	-0.528446162717927	1.34077567252663e-05
chr5.4552	ENSG00000164463	-0.601147719281692	0.0187724776404222
chr21.1148	ENSG00000160213	-0.240247113459769	3.49293642345755e-34
chr8.429	ENSG00000164733	NA	NA
chr8.428	ENSG00000164733	NA	NA
chr11.4755	ENSG00000109861	-0.328964795512494	6.23317810406296e-11
chr11.4758	ENSG00000109861	-0.355945759273357	6.54699616200293e-05
chr9.1075	ENSG00000135047	-0.42170207665634	0.000226513728325028
chr4.1813	ENSG00000081041	-1.92530820367659	1.14970868509322e-08
chr4.1814	ENSG00000081041	-0.951518821698473	0.101362775604731
chr4.1813	ENSG00000163734	-1.58473401893947	1.70498401086309e-20
chr4.1814	ENSG00000163734	-1.01322081906667	0.00399588373791652
chr6.3721	ENSG00000065615	-0.297775628287857	0.000306830311662343
chr2.5458	ENSG00000071967	-0.776935779032075	9.39788739326136e-12
chr5.3240	ENSG00000120306	-0.152242782845131	4.04475584742654e-06
chr17.5512	ENSG00000108669	-0.427317254299947	0.000186004753233615
chr9.1038	ENSG00000196730	-0.885808855418886	0.000914165314041321
chr19.488	ENSG00000071626	-0.0903009887265603	0.00176236144952488
chr5.4837	ENSG00000113758	NA	NA
chr5.4836	ENSG00000113758	-0.226883630785569	0.322210031259421
chr5.4886	ENSG00000113758	-0.110495375816792	0.437091690358385
chr8.2223	ENSG00000104325	-0.405831617541983	0.000241383610448972
chr8.2225	ENSG00000104325	-0.19138941466813	0.106494952199122
chr12.953	ENSG00000170456	-0.694632330151988	0.00527894787329404
chr22.250	ENSG00000070413	-0.347368559618949	0.000566313266015747
chr17.1493	ENSG00000167536	-0.342928542048182	8.03554290435462e-07
chr19.4185	ENSG00000090932	NA	NA
chr1.5850	ENSG00000197587	-0.630971723408429	0.00137018237172866
chr19.3689	ENSG00000161249	-0.261479905876867	0.00910311193241607
chr19.2424	ENSG00000132002	-0.20508503829598	0.00211554055912557
chr12.3153	ENSG00000136048	-1.9681739583993	6.1073040058544e-22
chr12.3152	ENSG00000136048	-0.589861449303579	0.000190260120870548
chr11.3343	ENSG00000175550	-0.149891027035946	1.40620613929037e-05
chr5.4451	ENSG00000120129	-0.567295640237468	0.00334747627134489
chr1.9322	ENSG00000158716	-0.192166427835955	2.25923435713667e-05
chrX.1005	ENSG00000147155	-0.185276796447609	0.00372458708076248
chrX.929	ENSG00000147155	-0.169615811836567	0.000820197737234237
chr6.239	ENSG00000198721	-0.0921476742725244	0.0172209268306131
chr6.285	ENSG00000198721	-0.151974262657175	0.000295126725958707
chr11.4681	ENSG00000074266	-0.252615273160766	8.39346806570164e-05
chr9.4291	ENSG00000172889	-0.32534694958984	3.31766923799088e-06
chr5.3152	ENSG00000120738	-0.433954747837649	0.00374409401013786
chr14.2493	ENSG00000100664	-0.0923420515832764	0.0123180673459548
chr1.10696	ENSG00000163435	-1.72997426819781	0.000340154872078417
chr1.10703	ENSG00000163435	-1.07744185289967	0.0115067156634987
chrX.881	ENSG00000126767	-0.496025514328844	2.17288085005005e-11
chr4.2510	ENSG00000170522	-0.452708209268163	1.08962001484844e-07
chr22.1165	ENSG00000186998	-0.884124044427331	0.000593994590773855
chr2.2721	ENSG00000135638	-0.98415486443551	0.00225143755832128
chr2.4272	ENSG00000163064	-0.901673770975528	0.0760270324491722
chr5.1766	ENSG00000171617	-1.01996970045426	0.000673555591282986
chr11.4868	ENSG00000149218	-0.313620464502107	0.0066927064766533
chr22.2152	ENSG00000100393	-0.214705093811577	0.32713658428824
chr1.4081	ENSG00000159023	-0.719459923771272	9.12953521751198e-85
chr1.4082	ENSG00000159023	-0.526012432664385	8.93427367080459e-44
chr7.5163	ENSG00000106123	NA	NA
chr7.5168	ENSG00000106123	NA	NA
chr7.5162	ENSG00000106123	NA	NA
chr8.973	ENSG00000120915	-0.52138839684787	0.00111947984243382
chr4.1828	ENSG00000124882	-0.952241236516869	3.16205447959385e-05
chr9.120	ENSG00000099219	-0.864942278307655	0.00311054283528725
chr15.2471	ENSG00000140374	-0.200039502901577	0.000113615252546621
chr1.12743	ENSG00000174371	-0.332015929682549	0.00405115703439119
chr1.7484	ENSG00000162636	NA	NA
chr20.80	ENSG00000125898	-0.517199457897318	0.000682792389121959
chr1.10033	ENSG00000116199	-0.249322088611402	0.000916232229320035
chr18.1476	ENSG00000187773	-1.65835294603177	5.55049318264365e-05
chr8.2957	ENSG00000147689	-0.544726177367817	3.2334467473976e-99
chr1.12443	ENSG00000182118	-0.704469117056309	4.04575108647746e-65
chr1.12444	ENSG00000182118	-0.703435325817705	1.1629532893799e-18
chr1.12446	ENSG00000182118	-0.278160441428372	9.27193233282491e-11
chr1.12445	ENSG00000182118	-0.313261389256259	6.11108276435545e-13
chr8.2573	ENSG00000156509	-0.768468652791172	0.126483863974976
chr1.9514	ENSG00000143226	-0.677771620248917	3.4657202189213e-07
chr17.4853	ENSG00000161513	-0.378438297327253	2.1368886293535e-05
chr15.1880	ENSG00000169018	-0.304231438077811	0.121335707270249
chr11.5907	ENSG00000149557	-1.14007071326739	9.19606727294021e-32
chr11.5909	ENSG00000149557	-1.52929640038359	1.38298533481118e-34
chr11.5910	ENSG00000149557	-0.640309679185575	1.06473001968212e-08
chr4.2649	ENSG00000138685	-1.42340744819388	5.97597975610279e-07
chr4.260	ENSG00000068078	-1.55182012647673	5.39760126523932e-06
chr6.1802	ENSG00000204315	NA	NA
chr17.1493	ENSG00000132589	-0.339850517453371	1.28781002378077e-08
chr2.5074	ENSG00000157827	0.00873954709082037	0.922238254443604
chr11.3338	ENSG00000175592	-0.28851161115663	0.0013629282841875
chr7.769	ENSG00000075618	-0.413047138461332	1.46452072071845e-50
chr11.2761	ENSG00000167996	-0.929623786807237	5.89640717412306e-247
chr19.5328	ENSG00000087086	-0.0869482436589705	0.000149450002605715
chr9.764	ENSG00000165060	-0.311563086091526	0.000106997938780022
chr1.6815	ENSG00000116717	-0.147835891251499	0.00338208070699164
chr2.1528	ENSG00000143891	-0.504015743261537	0.00186045340545723
chr2.1526	ENSG00000143891	-0.495159600768952	0.000181728373523212
chrX.952	ENSG00000102145	-0.747361800914805	5.7836291001217e-136
chr3.3679	ENSG00000179348	NA	NA
chr3.3677	ENSG00000179348	NA	NA
chr3.3676	ENSG00000179348	NA	NA
chr3.3678	ENSG00000179348	NA	NA
chr22.1789	ENSG00000100116	-0.214497161861502	0.0139778517955356
chr9.3633	ENSG00000165702	-0.995421851049561	3.27621742445804e-17
chr9.3630	ENSG00000165702	-0.37659747779105	0.00219256493069284
chr7.3567	ENSG00000146830	-0.596210175919921	3.81408385595084e-07
chr19.2299	ENSG00000123159	NA	NA
chr14.2077	ENSG00000182512	-0.369679363177397	1.05643165837224e-23
chr14.2067	ENSG00000182512	-0.117374788800685	1.74038687612489e-06
chr1.10229	ENSG00000135821	-0.454172256323417	3.1541091139424e-47
chr1.10230	ENSG00000135821	-0.374964621214837	1.10832149460901e-35
chr6.847	ENSG00000137198	-0.366923514356579	1.38159456687238e-07
chr6.848	ENSG00000137198	-0.253443444316178	3.82111584692887e-08
chr5.3497	ENSG00000113552	-0.345212616562002	3.73028293176732e-08
chr3.1280	ENSG00000144674	-0.200649981012644	0.000144997006784993
chr3.4789	ENSG00000173905	-0.278000458296019	0.000241373363351372
chr14.1905	ENSG00000119714	-1.37291559012408	7.43877413201488e-05
chr14.1904	ENSG00000119714	-1.32081521809764	2.18499147040469e-07
chr14.1906	ENSG00000119714	-0.861447997456318	0.00159675637085838
chr2.4504	ENSG00000136732	-0.840970691763192	0
chr2.4505	ENSG00000136732	-0.605895356578264	2.87560028947812e-53
chr15.3129	ENSG00000140511	-0.707039511042836	0.0242379045991503
chr11.762	ENSG00000244734	0.304502343515195	0.508986488297533
chr16.29	ENSG00000130656	-0.573319820953342	4.77156453117087e-39
chr16.30	ENSG00000130656	-0.254809639639828	3.69231375021497e-09
chr6.4554	ENSG00000111906	-0.597351100328032	4.38093754072257e-103
chr6.4553	ENSG00000111906	-0.444783261009188	1.09777768273289e-09
chr9.1594	ENSG00000136929	-0.617468136388313	4.77337765029486e-25
chr10.3365	ENSG00000152804	-0.403137176226028	2.72294674663676e-18
chr10.3364	ENSG00000152804	-0.444473198016046	4.03076050388911e-15
chr2.5899	ENSG00000198130	-0.309004379102145	0.000708455199416996
chr6.1373	ENSG00000184357	NA	NA
chr6.1147	ENSG00000187837	-0.135422864928081	0.0200549211214394
chr6.1130	ENSG00000187837	-0.0873197984277102	0.145106209854391
chr6.1077	ENSG00000124575	-0.367311692305796	0.00872317539438196
chr6.1185	ENSG00000124575	-0.195272898188371	0.169797442285266
chr6.1077	ENSG00000168298	-0.331338934483101	0.00523702341098042
chr6.1133	ENSG00000168298	-0.221320480575927	0.052949637151121
chr6.1175	ENSG00000180573	-0.240266501701805	0.00876243468984271
chr6.1165	ENSG00000158373	-0.202193550145604	0.00963166263118287
chr6.1172	ENSG00000158373	-0.161698493933943	0.00845050391573255
chr6.1269	ENSG00000124635	-0.187042239841986	0.121219634311512
chr6.1314	ENSG00000124635	-0.0131576360466629	0.909384260937115
chr6.1147	ENSG00000197903	-0.138885894115902	0.00513468474137659
chr6.1314	ENSG00000197903	-0.0530985088425749	0.438503412522489
chr6.1269	ENSG00000197903	-0.0473796514677338	0.495575566810709
chr6.1077	ENSG00000197061	-0.167199187719361	0.0321876915850657
chr6.1129	ENSG00000158406	-0.320782908361177	0.00294475222039041
chr6.1130	ENSG00000158406	-0.443387449020626	4.54608161322478e-05
chr6.1165	ENSG00000158406	-0.227482692216121	0.00961402907744274
chr6.1221	ENSG00000158406	-0.224717369477625	0.00893761928580992
chr6.1219	ENSG00000158406	-0.114832376584587	0.0532871556675228
chr5.1234	ENSG00000112972	-0.489974354167974	0.00176924869329885
chr5.4957	ENSG00000197451	NA	NA
chr2.1526	ENSG00000143889	-0.257480929712512	0.00061302501176728
chr2.403	ENSG00000115756	-0.322106912901111	1.84220885885148e-08
chr7.2946	ENSG00000106211	-0.115129769557635	0.00152086063592152
chr3.2983	ENSG00000179097	-0.899457778201704	0.000146863823805635
chr3.2985	ENSG00000179097	NA	NA
chr17.4314	ENSG00000108622	-0.653806094097885	2.38992664473314e-17
chr17.4315	ENSG00000108622	-0.488919689810223	7.14275003612847e-11
chr19.1775	ENSG00000076662	-0.243041768326907	0.00398460796680262
chr19.1775	ENSG00000105376	-0.475110096692255	0.00825344612249774
chr20.846	ENSG00000125968	-1.50187378862398	2.74277312720838e-122
chr20.845	ENSG00000125968	-0.377367770575217	2.61795768946829e-10
chr2.183	ENSG00000115738	-0.621001931215685	1.49162627658328e-27
chr2.185	ENSG00000115738	-0.630036350437819	3.85823860724554e-12
chr2.184	ENSG00000115738	-0.57140927723558	1.32786397988569e-06
chr6.1563	ENSG00000137331	NA	NA
chr1.10177	ENSG00000162783	-0.2583487024813	0.00690671714287261
chr11.30	ENSG00000185885	-0.35262770853052	9.01226664318391e-09
chr17.2443	ENSG00000141753	-0.810053901970912	5.3835649766303e-05
chr1.8052	ENSG00000143061	-0.959779674561807	0.0021780715772082
chr7.1155	ENSG00000136244	-1.47883355868759	3.84468895686743e-06
chr7.1154	ENSG00000136244	-1.20370615572611	1.24820938420422e-13
chr18.397	ENSG00000141401	-0.416408843855646	1.18957029264174e-08
chr7.5881	ENSG00000186480	-0.105173373738679	0.166763191054222
chr8.2347	ENSG00000164941	-0.332144539471263	0.00264888517946344
chr5.1827	ENSG00000145703	-0.369053190480393	0.000982116570921105
chrX.2695	ENSG00000184216	-0.271321720990692	6.49693263596859e-08
chr19.2873	ENSG00000105655	-0.118323349221362	0.00591293044021817
chr10.4033	ENSG00000148841	-0.625017371868929	0.00158221419292843
chr19.367	ENSG00000167476	-0.725327924009531	0.151635331439914
chr19.2872	ENSG00000130522	-0.459790769825012	9.47086176715093e-06
chr19.2871	ENSG00000130522	-0.241309615058583	0.0791565673462191
chr17.2540	ENSG00000173801	-0.534475819027431	0.000633651788298542
chr3.1018	ENSG00000114166	-0.8760276642559	0.049179630475013
chr19.2873	ENSG00000105642	-0.937077595654738	0.00633793958667517
chr19.4591	ENSG00000104783	-0.730642166481343	3.93332380779742e-07
chr19.4589	ENSG00000104783	-0.476300229330486	0.000281603964893835
chr7.5193	ENSG00000197993	NA	NA
chr6.3721	ENSG00000135315	-0.456682624374696	0.00185886587875279
chr5.1488	ENSG00000068796	-0.165703443171182	0.00368296384149874
chr4.1581	ENSG00000157404	-1.56918840739957	0.000383969995832436
chr4.1578	ENSG00000157404	-1.46582460948783	0.000365330554981403
chr10.146	ENSG00000067082	-0.422849449461907	7.10235126113835e-06
chr10.143	ENSG00000067082	-0.182591498005048	0.190660115269691
chr10.145	ENSG00000067082	-0.225156656080843	0.00794684815407374
chr12.520	ENSG00000150045	NA	NA
chr2.3248	ENSG00000172086	-0.538087030528309	0.0002376599677974
chr17.2493	ENSG00000171345	-1.54524139380273	2.73632306929288e-250
chr17.2497	ENSG00000171345	-0.164473457667896	7.09677271988528e-05
chr1.4289	ENSG00000162511	-1.04982397479402	0.0486007909796229
chr5.4044	ENSG00000155506	-0.186836909805347	1.45178049545175e-07
chr1.11936	ENSG00000143815	-0.077829755620206	0.0307224553561097
chr10.3525	ENSG00000196233	-0.373563176890558	0.00111824991326334
chr4.319	ENSG00000168924	-0.217115355329186	0.00247955374931357
chr12.1615	ENSG00000050426	-0.0538638318814649	0.159872197779228
chr22.1870	ENSG00000100097	-0.0399675711389702	0.766136339820406
chr22.1657	ENSG00000100097	-0.13655521648023	0.00499060255989921
chr22.1887	ENSG00000100097	-0.334499191770307	0.00071477798762839
chr14.836	ENSG00000131981	-1.09981586214852	0.000184832571524112
chr22.1257	ENSG00000182541	-0.495070056274517	0.0132229753454663
chr1.3775	ENSG00000131914	-0.226618980322121	0.00917807649380874
chr1.3789	ENSG00000131914	-0.334856775307637	0.00101431877781414
chr11.1735	ENSG00000135363	-1.77159132933317	5.89438625922332e-162
chr11.1734	ENSG00000135363	-0.934383150777634	2.59108648428139e-94
chr11.1733	ENSG00000135363	-0.373982558018675	9.75441785824922e-15
chr11.1732	ENSG00000135363	-0.272478800969112	0.00189892315630364
chr11.1764	ENSG00000135363	-0.164034861985834	0.0142161309682619
chr11.1780	ENSG00000135363	-0.208847863525834	0.000671284606158292
chr12.586	ENSG00000165714	NA	NA
chr5.422	ENSG00000153395	-0.670116366271869	0.000256340140350876
chr17.3537	ENSG00000108829	-0.090202275315994	0.00533013180994208
chr3.770	ENSG00000170860	-0.129511214006384	2.36326384990901e-12
chr8.1663	ENSG00000254087	-0.27006409439715	2.37533343092079e-09
chr15.1149	ENSG00000140280	-0.377669079594893	3.19500704886502e-05
chrX.504	ENSG00000099399	-0.795633108709071	0.00116258616125993
chrX.505	ENSG00000099399	-0.591726719306417	0.000672266262028136
chr1.7885	ENSG00000081026	-0.458739823448143	0.000881158002799436
chr1.5052	ENSG00000185090	-0.533233331138695	0.00126623536298144
chr12.586	ENSG00000111261	NA	NA
chr16.4806	ENSG00000140941	-0.181045590941049	0.000347739047596789
chr17.4273	ENSG00000198909	-0.968364273479432	0.0229255141433923
chr1.4291	ENSG00000162510	-0.929994093453831	0.0707923868899071
chr19.488	ENSG00000071655	-0.224403201206109	6.27918732192851e-05
chr2.185	ENSG00000143797	-0.17082881365231	0.00250372506456124
chr11.2129	ENSG00000110492	-0.156946629214383	0.074073485670151
chr11.2128	ENSG00000110492	-0.156557685958023	0.00129921736368674
chr12.3954	ENSG00000123066	-0.474206727325269	0.00511443088793628
chr15.2841	ENSG00000183496	-1.26306720478594	3.29651186772901e-05
chr15.3128	ENSG00000140545	NA	NA
chr15.3129	ENSG00000140545	-0.401416347727196	4.83471057803339e-10
chr15.3122	ENSG00000140545	-0.350262319577959	1.23890866898437e-06
chr15.3123	ENSG00000140545	NA	NA
chr15.3124	ENSG00000140545	-0.431721410561658	9.72650138685711e-06
chr4.2840	ENSG00000137463	-0.702096134810717	0.0828719347316176
chr22.2018	ENSG00000128268	-1.22592559732935	4.02227214667194e-12
chr1.1957	ENSG00000116691	-0.173602749630074	0.00282290354251381
chr10.3228	ENSG00000107789	-0.6567760672492	1.34540712398758e-06
chr3.2746	ENSG00000187098	-0.776212027912164	1.26276705037792e-05
chr19.488	ENSG00000099875	-0.410640439953757	6.13618679099131e-15
chr19.489	ENSG00000099875	-0.292458651969533	6.20718756520368e-07
chr5.1275	ENSG00000164172	-0.524788291194585	1.78706130611073e-21
chr5.1276	ENSG00000164172	-0.499877706572529	7.77538688398338e-12
chr1.9777	ENSG00000143158	-0.0877700041647473	0.388748863594528
chr22.1657	ENSG00000128309	-0.181046827099642	5.43551183317494e-11
chr22.1656	ENSG00000128309	-0.172277121858735	1.5051173289582e-06
chr6.3721	ENSG00000135324	-1.71778435294699	9.43660441070528e-27
chr11.2530	ENSG00000166902	-0.137391220938911	0.00293328989922732
chr3.5052	ENSG00000136522	-0.202937589781694	0.00064508968719313
chr11.4166	ENSG00000175581	-0.172028724353082	6.39996567017965e-05
chr11.3041	ENSG00000149792	-0.071094662991272	0.0781578384197377
chr6.2920	ENSG00000048544	-0.24181448743107	1.54366201793071e-15
chr6.2919	ENSG00000048544	-0.2631520661661	1.3073739721038e-08
chr3.4045	ENSG00000174579	-0.102139246028039	0.770302613783983
chr11.3768	ENSG00000172927	-0.375607562242742	0.00112592908462053
chr11.3769	ENSG00000172927	-0.28111594618715	0.00325288483511543
chr17.3215	ENSG00000198336	-0.209036701158407	0.000692161996249942
chr6.836	ENSG00000007944	-0.220895083782602	0.00213508219489141
chr2.5925	ENSG00000173559	-0.416245996105168	1.57730878369864e-05
chr1.97	ENSG00000008130	-0.126854211818309	0.00063234020769131
chr9.3033	ENSG00000171169	NA	NA
chr11.1735	ENSG00000135372	-0.187409390966432	0.0049557844607364
chr1.10615	ENSG00000134369	-1.08381480559029	0.00243842376345817
chr2.904	ENSG00000084676	NA	NA
chr3.3352	ENSG00000065518	-0.282292025070785	5.45261034116158e-10
chr18.1280	ENSG00000049759	-0.586268628121738	0.000506949074167335
chr14.1538	ENSG00000119638	-0.353219035455626	0.00379005422564001
chr1.11595	ENSG00000117691	-0.197921828386243	5.43604363059717e-08
chr10.222	ENSG00000173848	-0.264914194967651	1.0393559736299e-08
chr10.219	ENSG00000173848	NA	NA
chr14.550	ENSG00000100906	-0.335289707670327	0.00714674171580462
chr17.1404	ENSG00000087095	-0.475751133894471	0.000387968843411424
chr4.1627	ENSG00000109255	NA	NA
chr4.1628	ENSG00000109255	NA	NA
chr4.1626	ENSG00000109255	NA	NA
chr4.1625	ENSG00000109255	NA	NA
chr4.1623	ENSG00000109255	-0.127691012539465	0.0117323837708733
chr16.496	ENSG00000183971	-0.403535205607661	3.01248370854506e-05
chr15.3490	ENSG00000185551	-0.209376269208829	0.0002808805200251
chr21.79	ENSG00000180530	-0.244709181979025	0.00373884678835791
chr10.3946	ENSG00000076685	-0.621563994145239	0.000111990609158714
chr13.188	ENSG00000139496	-0.337352931798235	0.00233465537618671
chr11.4261	ENSG00000171561	-1.06387709552558	2.46138452817329e-07
chr6.1315	ENSG00000124657	-0.87534232228091	0.000229897936408244
chr6.1313	ENSG00000124657	-0.672268586820647	9.58496121965531e-05
chr3.4520	ENSG00000169860	-1.14063225148689	0.00186196812761377
chr17.5937	ENSG00000185624	-0.104339229321364	0.0325524312634046
chr20.2420	ENSG00000124171	-0.48605808803711	0.00169083271853778
chr17.3823	ENSG00000141179	-0.479261635730929	1.28665717110318e-08
chr10.4148	ENSG00000150593	-0.50065686230245	4.71344677038205e-10
chr4.1627	ENSG00000163440	NA	NA
chr10.3436	ENSG00000107438	-0.527336456863007	5.09246468103654e-10
chr10.4282	ENSG00000165650	-0.501909377591658	2.23615699027704e-06
chr10.4281	ENSG00000165650	-0.378806918001156	0.000132755415566745
chr3.2093	ENSG00000114268	-0.68223301844257	0.00121765108161738
chr21.1179	ENSG00000141959	-0.101781516381458	0.0396575488893366
chr17.2188	ENSG00000161395	-1.80006185737246	0.00846163548644599
chr1.8681	ENSG00000163218	-0.811299748438513	0.000329491603041178
chr17.3537	ENSG00000167085	-0.0750313449191004	0.00208178263202458
chr9.2278	ENSG00000119403	-0.237460413522735	5.39407592995293e-13
chr11.5498	ENSG00000019144	-0.505743087393505	0.000383415496367573
chr11.4679	ENSG00000073921	-0.543885186606772	7.366483271453e-49
chr11.4680	ENSG00000073921	-0.775252948594891	7.4642288352497e-18
chr11.4685	ENSG00000073921	-0.293436477055287	9.33935253969592e-11
chr11.4681	ENSG00000073921	-0.306405481626366	7.6620903944366e-21
chr11.4684	ENSG00000073921	-0.358808644765978	5.50277309924728e-11
chr11.4678	ENSG00000073921	-0.233557678953276	8.5199719578233e-11
chr11.4687	ENSG00000073921	-0.169808659514479	4.95826721561177e-06
chr3.4087	ENSG00000051382	-0.328165211611725	0.0468581865406818
chr6.2479	ENSG00000137193	-0.339631212588631	5.88546267372104e-15
chr6.2470	ENSG00000137193	-0.365092304352064	2.97976039149777e-26
chr15.2084	ENSG00000067225	NA	NA
chr15.2083	ENSG00000067225	-0.691377077282988	3.04575770958701e-08
chr15.2085	ENSG00000067225	-0.701890919687544	2.20473553939743e-17
chr11.2897	ENSG00000176485	-0.40493271980668	1.89027060649815e-06
chr9.246	ENSG00000147872	-0.269069648819818	9.35761504487323e-06
chr19.1096	ENSG00000105355	-0.266049113464568	4.62415958973563e-05
chrX.1005	ENSG00000102007	-0.292631692397053	3.97038511304669e-05
chrX.1004	ENSG00000102007	NA	NA
chr6.3824	ENSG00000146278	-0.175198996711189	0.0545552104779835
chr6.5240	ENSG00000198729	-0.751457212484683	1.52028459568952e-09
chr7.3510	ENSG00000160813	-0.211029027676501	1.76892007102697e-05
chr17.3603	ENSG00000108819	-0.99355714305027	5.12980536203537e-10
chr12.3641	ENSG00000196850	-0.715195217955125	0.00204905114180597
chr5.3602	ENSG00000186314	-0.571419741978588	2.5793465843441e-11
chr5.1161	ENSG00000132356	-0.403062089475954	2.87981107499787e-05
chr7.4040	ENSG00000005249	-0.494124577800162	2.50818663498258e-26
chr7.4045	ENSG00000005249	-0.545361165815269	1.82712597171705e-19
chr7.4046	ENSG00000005249	-0.332095794180856	1.13616922762445e-15
chr7.4041	ENSG00000005249	-0.35999311672104	1.5208704419824e-10
chr7.4042	ENSG00000005249	-0.202294946209572	4.8859272864706e-06
chr7.4048	ENSG00000005249	-0.177320156457253	0.01088900525875
chr7.4050	ENSG00000005249	-0.0457979401099398	0.550988480061158
chr17.4440	ENSG00000154229	-0.316345657773057	0.000541130811158206
chr16.1866	ENSG00000166501	-1.16674187306708	7.3597270784962e-185
chr16.1867	ENSG00000166501	-0.316381344151592	2.22654993604178e-12
chr16.1865	ENSG00000166501	-0.182583203270824	6.74360837194494e-07
chr20.345	ENSG00000171867	-0.646825525859105	4.10222585133842e-06
chr19.5070	ENSG00000257704	-0.469788325014472	0.000357659983906037
chr11.4678	ENSG00000150687	-0.469840075690793	0.115540095308204
chr10.2502	ENSG00000197746	-0.174487816876782	0.000712179238455738
chr19.129	ENSG00000011304	-0.110184644226924	0.00307266616364368
chr1.6877	ENSG00000050628	-0.57748080927059	2.21202328296622e-15
chr9.2942	ENSG00000148334	-0.155138643373163	0.0049586488023143
chr1.10450	ENSG00000081237	NA	NA
chr1.11973	ENSG00000143811	-0.447166389388468	7.13644872548993e-17
chr18.300	ENSG00000168461	-0.648555083689496	2.51792612777944e-08
chr18.299	ENSG00000168461	-0.32073635357844	0.00019632370388215
chr17.6006	ENSG00000169750	-0.146132280930039	0.00382183939280141
chr1.5857	ENSG00000085999	-0.318796743993072	0.00746583532593772
chr2.4367	ENSG00000144118	-0.252560369030871	0.000890900938686264
chr20.29	ENSG00000125826	NA	NA
chr7.3907	ENSG00000189056	-2.88846459913857	4.67418416980405e-12
chrX.345	ENSG00000169891	-0.667453808939991	0.000657154453877113
chr6.3307	ENSG00000112077	-1.23801814126482	1.10995366400279e-100
chr14.61	ENSG00000129538	-0.426417181947438	0.0126861885946082
chr6.5886	ENSG00000026297	-0.201097165152668	0.0317929116309444
chr6.702	ENSG00000180537	-0.688247056207328	0.000260955402575694
chr6.703	ENSG00000180537	-0.499852311335294	0.0128326801355497
chr6.697	ENSG00000180537	-0.288644050080692	0.0911138796047393
chr6.704	ENSG00000180537	-0.0667150591309159	0.74303787035344
chr17.5742	ENSG00000173821	-0.648113501138502	1.42704079174658e-16
chr17.5743	ENSG00000173821	-0.607632989249627	5.50733559578962e-05
chr20.311	ENSG00000101236	-0.465385151948739	2.37740092617456e-08
chr1.11646	ENSG00000136643	-0.566668518072261	1.54076584046572e-06
chr1.9249	ENSG00000143303	-0.467383961940592	0.000200646779758159
chr2.2087	ENSG00000115310	-0.763827157629995	3.02712514222689e-111
chr3.2860	ENSG00000163602	-0.477351806178799	1.53877654947978e-07
chr1.8572	ENSG00000163191	-0.165081019024244	0.000925903463887876
chr1.8692	ENSG00000197956	-0.269914671452778	0.000209924578052891
chr21.64	ENSG00000155307	NA	NA
chr21.63	ENSG00000155307	NA	NA
chr21.70	ENSG00000155307	-0.30750935225404	4.68889058202287e-05
chr1.7635	ENSG00000031698	-0.0944086316192896	0.119455247964662
chr19.4063	ENSG00000104835	-0.635421384397083	0.00404527207235752
chrX.477	ENSG00000130066	0.296251944827053	0.000833438503623524
chr17.641	ENSG00000141504	-0.270574788248427	0.0382206670513333
chr12.4732	ENSG00000073060	-0.574694606357353	1.11171458515636e-10
chr15.1149	ENSG00000104112	-0.965377043114077	4.9566425907332e-09
chr15.1151	ENSG00000104112	-0.913351704286222	3.35428146813726e-08
chr15.2230	ENSG00000138623	NA	NA
chr3.3097	ENSG00000138468	-0.505447624563683	0.0210687700397317
chr11.4356	ENSG00000149257	-0.358827262129762	5.1095464228888e-07
chr11.4348	ENSG00000149257	-0.300710172284402	9.42394870479936e-07
chr11.4355	ENSG00000149257	-0.18290881947501	0.00550699005006502
chr3.4444	ENSG00000181788	-0.477280885069703	1.38577526310917e-08
chr3.4443	ENSG00000181788	-0.403808948965057	3.32723630499184e-08
chr18.1136	ENSG00000154839	NA	NA
chr4.1483	ENSG00000145248	-1.02304066793818	7.11012322581804e-05
chr20.2047	ENSG00000158296	-1.14749520131861	0.00476171814982997
chr8.847	ENSG00000147454	-0.701980001327583	3.81353534452696e-74
chr17.2868	ENSG00000013306	-0.477969306971759	2.55180256098609e-105
chr17.2867	ENSG00000013306	-0.28203748393818	1.09444995034365e-18
chr17.2878	ENSG00000013306	-0.142742589896804	9.14132365372382e-07
chr17.5742	ENSG00000181045	-0.710618794040574	0.000682125649797129
chr6.3216	ENSG00000112759	-0.170721873141722	0.000541662020329888
chr12.441	ENSG00000059804	-0.624553397231835	2.81966835386573e-05
chr12.445	ENSG00000059804	-0.376215025790775	0.00181618863557433
chr12.444	ENSG00000059804	-0.32484529488428	0.00750492473127261
chr19.488	ENSG00000141873	-0.0839409368604773	0.00135037354000868
chr17.2867	ENSG00000004939	-0.542635435300166	0.000439225952470244
chr3.770	ENSG00000131389	-0.56269484539668	6.22353245103377e-14
chr3.771	ENSG00000131389	-0.522683165629485	0.00687808914906352
chrX.2654	ENSG00000130821	-0.162609450052886	0.101844428242819
chr16.4806	ENSG00000103257	-0.272790672101606	0.0022334653436896
chr17.4273	ENSG00000108604	-0.450625771137888	0.000857586873771103
chrX.2259	ENSG00000184785	-0.592025702029471	4.59991331286456e-12
chr5.1314	ENSG00000178996	-0.331831858684238	0.269325168734009
chr17.5435	ENSG00000184557	-0.843253590143877	1.16252112274203e-08
chr17.5434	ENSG00000184557	-0.457815067630144	0.000666207883193035
chr2.1554	ENSG00000115904	-0.314159309102445	0.00631063706232206
chr17.3281	ENSG00000189120	-1.07702188313347	2.35188641450369e-06
chr17.3283	ENSG00000189120	-0.549097077009252	0.00224032464191284
chr4.2649	ENSG00000145375	-0.449874523645446	0.000636261022540873
chr4.3423	ENSG00000129128	-0.225228203205965	4.21234978805547e-05
chr1.9295	ENSG00000163554	-1.26436801239501	8.69913029397741e-19
chr1.9296	ENSG00000163554	-1.3069511781755	1.28217490894807e-10
chr4.1627	ENSG00000128039	NA	NA
chr2.1553	ENSG00000115875	-0.17132226548208	0.0138939813839233
chr2.1554	ENSG00000115875	-0.12558861485664	0.00253739232657243
chr5.2010	ENSG00000145687	-0.568782615825578	7.73271143545412e-09
chr5.2009	ENSG00000145687	-0.293047702903694	0.168042902719913
chr19.2899	ENSG00000130511	-0.216732660153326	5.96033459313374e-07
chr2.3134	ENSG00000115525	-1.69399345113898	7.8292760558127e-09
chr3.5443	ENSG00000073849	-0.460163015821706	0.00150059050172065
chr7.4218	ENSG00000004866	-0.275871194067332	0.000158969560071293
chr8.1253	ENSG00000147465	-0.348025515182196	0.00033379491853195
chr17.2493	ENSG00000173757	-0.17188092992974	0.00137207425133328
chr5.4451	ENSG00000113739	-0.435865764270822	0.0199207316796052
chr7.1154	ENSG00000105889	-0.332382273932423	1.80513259408685e-08
chr22.2018	ENSG00000100321	-0.349508308124475	2.59903937434737e-05
chr6.5510	ENSG00000078269	NA	NA
chr12.1007	ENSG00000110975	-1.41116464655452	6.15433778930769e-27
chr12.2240	ENSG00000166863	-0.304233961189181	0.0091396279705455
chr19.5489	ENSG00000104946	-0.725360655939196	0.00307745021076143
chrX.1665	ENSG00000180964	-0.42867039124803	8.9439251262152e-11
chrX.1666	ENSG00000180964	NA	NA
chr8.1136	ENSG00000133863	-1.47102444403806	3.61377991111203e-15
chr3.5817	ENSG00000072274	-0.343218869704098	9.20661766923905e-14
chr3.5812	ENSG00000072274	-0.225123554680202	0.000505773713127292
chr9.1735	ENSG00000106799	-0.818806778187767	2.09500786888744e-05
chr18.117	ENSG00000177426	-0.292828856201604	0.00143939262051165
chr2.1678	ENSG00000115970	NA	NA
chr1.3986	ENSG00000130775	-0.720601436891773	0.052440281608488
chr3.2458	ENSG00000163931	-0.288242755510452	0.000100098888905675
chr4.3253	ENSG00000198498	-0.305451968342556	0.000697368809795349
chr17.2672	ENSG00000184988	-1.03234084921971	0.265527134082723
chr9.4332	ENSG00000244187	-0.197926171887353	6.5044280878701e-05
chr1.10803	ENSG00000163444	-0.19158079466025	1.45000147338619e-10
chr1.7352	ENSG00000152078	-1.35630171377747	1.04144536398402e-44
chr1.7351	ENSG00000152078	-0.8113344393692	2.22342864732859e-21
chr1.7359	ENSG00000152078	-0.666234070292656	3.23364235843462e-18
chr1.7353	ENSG00000152078	-0.561220715207935	4.6974969882894e-13
chr1.7358	ENSG00000152078	-0.556658376978762	1.91672768849895e-05
chr1.7357	ENSG00000152078	-0.470247271448465	0.0044189141588394
chr17.1747	ENSG00000006042	-0.265383369884126	1.71544013105365e-11
chr17.1750	ENSG00000006042	-0.296333360170944	1.41026192450058e-13
chr15.1149	ENSG00000128872	-0.770025818061895	0.000139580956369716
chr2.3019	ENSG00000034510	-0.759516375559519	1.93630968590493e-21
chr2.2992	ENSG00000034510	-0.138927646645554	0.00619780905749107
chrX.232	ENSG00000205542	-1.23474762704265	0
chrX.233	ENSG00000205542	-1.30312457649991	1.76873036328427e-225
chrX.229	ENSG00000205542	-0.391024482270346	3.31777001791304e-32
chrX.239	ENSG00000205542	-0.392214273713262	9.56349474992247e-12
chrX.231	ENSG00000205542	-0.272751053365445	4.62277399807387e-11
chrX.230	ENSG00000205542	-0.183149616376101	0.000617903938863457
chrX.234	ENSG00000205542	-0.201476303419758	6.41529575374388e-07
chrX.240	ENSG00000205542	-0.130529913178236	0.026820442686049
chr3.4898	ENSG00000154310	-0.816716303577814	1.82139697023815e-11
chr6.4554	ENSG00000111907	-0.253822614632681	7.68653427768386e-10
chr22.1058	ENSG00000128294	-0.606743454495618	1.3259369065819e-12
chr3.1267	ENSG00000168016	-0.970772164641635	0.121770696883058
chr2.599	ENSG00000071575	-0.379429416495542	3.68298098551501e-06
chr7.4907	ENSG00000122779	-0.352302437972137	0.000263544711724931
chr6.1412	ENSG00000204713	NA	NA
chr6.1134	ENSG00000112343	-0.66462985710568	0.000628710901335163
chr1.12967	ENSG00000162722	-0.58979310123771	1.86390976773151e-09
chr19.2258	ENSG00000104907	NA	NA
chr17.878	ENSG00000187688	-0.687506295832523	5.28739310293786e-06
chr11.4478	ENSG00000182704	-0.301561046571948	0.0146159156456273
chr11.4413	ENSG00000182704	-0.110767650810132	0.292483681402349
chr4.2290	ENSG00000168785	-1.51922339454309	3.21802175597566e-14
chr4.2289	ENSG00000168785	-0.961563265618317	2.23148804206771e-10
chr22.1657	ENSG00000128311	-0.32861548130765	0.00243387198399064
chr1.8052	ENSG00000116830	-0.16233809259029	0.0107548561960545
chr12.1559	ENSG00000167552	-0.473550373212603	0.000965699831886964
chr6.179	ENSG00000137267	-0.397999534273075	1.72673671988911e-05
chr6.177	ENSG00000137267	-0.307765305406571	4.59723551169421e-05
chr19.1358	ENSG00000104833	-1.00024325630573	0.0122164566418136
chr12.4740	ENSG00000150991	-0.16389195209892	0.000980571224657042
chr5.3240	ENSG00000131508	-0.127360314730744	1.02077469432021e-06
chr2.7219	ENSG00000184182	-0.585730193643092	5.0775853309056e-07
chr2.7218	ENSG00000184182	-0.210406877231864	3.47205387806909e-05
chr19.6204	ENSG00000108106	-0.0753810002749926	0.104512306871577
chr10.454	ENSG00000148429	-0.506692975865186	0.0390058073754481
chrX.881	ENSG00000126756	-0.292050806546681	1.14218796242052e-35
chr10.2661	ENSG00000035403	-0.439746782611932	1.26095286050607e-07
chr10.2662	ENSG00000035403	-0.449423750270494	0.000157926286934319
chr3.4666	ENSG00000197415	-1.85392333996624	1.20318880797349e-05
chr7.3530	ENSG00000128564	-0.348156261041161	0.00180943254597857
chr20.196	ENSG00000215305	-0.475683436544093	0.00263197752864908
chr1.8432	ENSG00000136631	-0.46069738102739	0.000495110286005384
chr19.128	ENSG00000065268	-0.238162946798414	0.00067892606917093
chr7.1421	ENSG00000122574	-1.18181667888786	1.14850950825233e-17
chr12.51	ENSG00000060237	-0.170824210544643	0.00269040313729337
chr6.239	ENSG00000124535	-0.181393535752895	0.0178276511384006
chr3.770	ENSG00000154767	-0.158626401496713	0.00372583689009474
chr1.10130	ENSG00000143324	-0.839369449125627	1.24943614472898e-10
chr16.2261	ENSG00000090238	-0.207115233520486	0.0125501573464278
chr2.4107	ENSG00000144161	-0.255728110220819	4.87336060235515e-07
chr3.5812	ENSG00000163958	-0.743752343316449	2.40626652802419e-06
chr2.4993	ENSG00000169554	-0.360969597683142	9.85381825894407e-07
chr2.1717	ENSG00000152518	-0.401603608868287	1.99472163804001e-09
chr2.1723	ENSG00000152518	-0.303055074721474	2.28515532539839e-08
chr6.1416	ENSG00000198315	NA	NA
chr6.1279	ENSG00000198315	-0.253196382090397	0.400498696597578
chr6.1284	ENSG00000198315	-0.116654605465107	0.278018556747552
chr20.2033	ENSG00000101040	-0.335723637236564	3.64759688295651e-06
chr20.2032	ENSG00000101040	-0.207517001670076	0.000146474932766272
chr19.1735	ENSG00000197961	-0.253317930706129	0.00824848158763854
chr6.1371	ENSG00000197279	NA	NA
chr7.2319	ENSG00000198039	-0.309023424456399	0.000700833251386833
chr19.3196	ENSG00000196705	-0.677869292998102	4.53382892297487e-06
chr4.979	ENSG00000178163	-0.310019041905431	0.000115550051164616
chr19.6329	ENSG00000018869	-1.37830455517074	0.0496946827314776
chr1.12989	ENSG00000171161	NA	NA
chr1.12988	ENSG00000171161	-0.317994720540184	0.00225676055345445
chr19.1989	ENSG00000196757	NA	NA
