## Supplementary material for "Analysis of single-cell CRISPR perturbations indicates that enhancers act multiplicatively and provides limited evidence for epistatic-like interactions": Table S5

effect.size	lambda	interaction	TPR	FPR
-0.5	15	negative	0.092307692	0.040133779
-0.5	20	negative	0.096579477	0.04048583
-0.5	30	negative	0.204	0.054
-0.5	50	negative	0.428	0.054
-1	15	negative	0.215384615	0.040133779
-1	20	negative	0.281690141	0.04048583
-1	30	negative	0.536	0.054
-1	50	negative	0.76	0.054
-2	15	negative	0.507692308	0.040133779
-2	20	negative	0.559356137	0.04048583
-2	30	negative	0.764	0.054
-2	50	negative	0.898	0.054
-3	15	negative	0.584615385	0.040133779
-3	20	negative	0.672032193	0.04048583
-3	30	negative	0.816	0.054
-3	50	negative	0.932	0.054
-4	15	negative	0.611538462	0.040133779
-4	20	negative	0.672032193	0.04048583
-4	30	negative	0.816	0.054
-4	50	negative	0.934	0.054
-5	15	negative	0.584615385	0.040133779
-5	20	negative	0.684104628	0.04048583
-5	30	negative	0.812	0.054
-5	50	negative	0.926	0.054
-6	15	negative	0.542307692	0.040133779
-6	20	negative	0.597585513	0.04048583
-6	30	negative	0.758	0.054
-6	50	negative	0.894	0.054
0.5	15	positive	0.079037801	0.031034483
0.5	20	positive	0.153225806	0.040650407
0.5	30	positive	0.214	0.048
0.5	50	positive	0.464	0.044
1	15	positive	0.285223368	0.031034483
1	20	positive	0.372983871	0.040650407
1	30	positive	0.566	0.048
1	50	positive	0.828	0.044
2	15	positive	0.711340206	0.031034483
2	20	positive	0.780241935	0.040650407
2	30	positive	0.922	0.048
2	50	positive	0.974	0.044
3	15	positive	0.924398625	0.031034483
3	20	positive	0.91733871	0.040650407
3	30	positive	0.974	0.048
3	50	positive	0.99	0.044
4	15	positive	0.965635739	0.031034483
4	20	positive	0.973790323	0.040650407
4	30	positive	0.994	0.048
4	50	positive	0.998	0.044
5	15	positive	0.972508591	0.031034483
5	20	positive	0.987903226	0.040650407
5	30	positive	0.998	0.048
5	50	positive	1	0.044
6	15	positive	0.986254296	0.031034483
6	20	positive	0.989919355	0.040650407
6	30	positive	0.998	0.048
6	50	positive	1	0.044
