## Supplementary material for "Analysis of single-cell CRISPR perturbations indicates that enhancers act multiplicatively and provides limited evidence for epistatic-like interactions": Table S8

enhancer_1_list	enhancer_2_list	gene_list	mean_cooks_distances	max_cooks_distances	mean_double_perturb_cooks_distances	discard_cooks_distance
chr1.12443	chr1.12449	ENSG00000116903	6.71962891559013e-06	0.470180007864168	0.0198601438413805	TRUE
chr1.6799	chr1.6815	ENSG00000116717	1.09394517965213e-05	0.481239349439183	0.0348514294678277	TRUE
chr1.8493	chr1.8584	ENSG00000143376	4.78723376590112e-06	0.0218832600554521	0.00667316084973755	FALSE
chr1.8788	chr1.8819	ENSG00000198837	5.23917635487338e-06	0.0717251516236072	0.0175349611604296	FALSE
chr1.9428	chr1.9429	ENSG00000162735	5.38857104781607e-06	0.0609086772818648	0.0188883117997364	FALSE
chr11.1777	chr11.1800	ENSG00000026508	1.23294713595389e-05	0.497148888058351	0.0387700124620469	TRUE
chr11.3041	chr11.3059	ENSG00000133317	6.73542222369112e-06	0.250157655770787	0.034736222854657	TRUE
chr11.3163	chr11.3247	ENSG00000149798	5.78338112270349e-06	0.255454524139517	0.0302785228202925	TRUE
chr11.3191	chr11.3245	ENSG00000173039	4.8799952720519e-06	0.0207384267804345	0.00515768599191857	FALSE
chr14.289	chr14.362	ENSG00000100897	5.17952869064069e-06	0.0609867465681955	0.013197442364158	FALSE
chr16.4939	chr16.5228	ENSG00000179588	5.97231296596622e-06	0.466995966169868	0.0423880954435585	TRUE
chr17.5434	chr17.5536	ENSG00000184557	7.2055948538174e-06	0.310081552198012	0.0227404823317456	TRUE
chr19.1181	chr19.1191	ENSG00000167680	7.86286827768704e-06	0.423003715499014	0.0485275130077034	TRUE
chr19.2010	chr19.2189	ENSG00000171223	8.35986169101183e-06	0.186477465813364	0.0208339720779184	TRUE
chr19.230	chr19.488	ENSG00000099840	6.99427475849351e-06	0.692849656214305	0.041553811164518	TRUE
chr19.32	chr19.341	ENSG00000185198	6.01810454714695e-06	0.181280740985318	0.00701051705337909	TRUE
chr19.415	chr19.489	ENSG00000180448	5.43287001153868e-06	0.247157794688923	0.0289715922644061	TRUE
chr19.468	chr19.562	ENSG00000099860	3.5581910473763e-05	0.922357177566105	0.0311554180788584	TRUE
chr19.5489	chr19.5556	ENSG00000131409	2.75577334314217e-06	0.0226969143070129	0.00884909294283154	FALSE
chr19.758	chr19.562	ENSG00000099800	4.82594590052819e-06	0.0296935729689946	0.00824427824592408	FALSE
chr2.1137	chr2.1212	ENSG00000158019	1.60075025114527e-05	2.22159695175507	0.126023297338894	TRUE
chr4.3112	chr4.3142	ENSG00000109654	6.64251362885406e-06	0.398279185783137	0.0311466903707203	TRUE
chr6.1075	chr6.1179	ENSG00000124508	4.91893825315949e-06	0.0413271878281028	0.015155394164684	FALSE
chr6.1217	chr6.1225	ENSG00000197279	1.04788988228822e-05	0.416490261623162	0.0492613992979489	TRUE
chr6.1217	chr6.1274	ENSG00000146109	4.66756333216471e-06	0.0156970096455727	0.00578723155189992	FALSE
chr6.1282	chr6.1347	ENSG00000232040	5.68821085081117e-06	0.217463608813759	0.0123663885524399	TRUE
chr6.2016	chr6.2134	ENSG00000030110	6.14206146517177e-06	0.253119232380527	0.0365952422505646	TRUE
chr6.2473	chr6.2475	ENSG00000096070	5.78220084974672e-06	0.130557203478568	0.0264299025975629	FALSE
chr6.2475	chr6.2580	ENSG00000172738	6.54018826578387e-06	0.494857629991955	0.0394638735127926	TRUE
chr9.4139	chr9.4463	ENSG00000107281	4.68586073934151e-06	0.0848050003187771	0.0140105851200793	TRUE
chrX.2661	chrX.2695	ENSG00000102125	4.61679327758636e-06	0.0128648838417785	0.00404690495765452	FALSE
