## Supplementary material for "Analysis of single-cell CRISPR perturbations indicates that enhancers act multiplicatively and provides limited evidence for epistatic-like interactions": Table S9

ptprc_snps	estimates	pvalues	fdr_pvalues	bonferroni_pvalues
1:198630156_CCA_C	-0.294804550282123	2.21254999926717e-05	3.9825899986809e-05	0.000199129499934045
rs1326270	-0.211311761060792	5.29653816680689e-05	7.94480725021033e-05	0.00047668843501262
rs1326279	-0.313215130609985	1.28361251328811e-07	3.85083753986432e-07	1.1552512619593e-06
rs1926231	-1.37441042265523	8.73167854670229e-70	7.85851069203206e-69	7.85851069203206e-69
rs1998843	-0.339138036441818	4.43941217899452e-06	9.98867740273767e-06	3.99547096109507e-05
rs4915152	-0.081844887077503	0.0915769513192957	0.103024070234208	0.824192561873662
rs6669994	-0.0280575808106983	0.602128986448909	0.602128986448909	1
rs75567729	-0.510973462062297	1.01471824518546e-14	4.56623210333455e-14	9.13246420666911e-14
rs78900449	-0.23184607436453	0.01871654366967	0.02406412757529	0.16844889302703
