## Supplementary material for "Analysis of single-cell CRISPR perturbations indicates that enhancers act multiplicatively and provides limited evidence for epistatic-like interactions": Table S10

snp_1	snp_2	snp_1_estimates	snp_1_pvalues	snp_2_estimates	snp_2_pvalues	interaction_estimates	interaction_pvalues	fdr_int_pvalues	bonf_int_pvalues
1:198630156_CCA_C	rs1326270	-0.302	3.77E-05	-0.217	5.25E-05	0.009	9.69E-01	9.95E-01	1.00E+00
1:198630156_CCA_C	rs1326279	-0.306	2.22E-05	-0.321	1.32E-07	0.022	9.32E-01	9.95E-01	1.00E+00
1:198630156_CCA_C	rs1926231	-0.331	2.25E-06	-1.396	8.55E-68	0.262	4.18E-01	7.92E-01	1.00E+00
1:198630156_CCA_C	rs1998843	-0.309	1.67E-05	-0.356	3.58E-06	0.266	3.34E-01	7.92E-01	1.00E+00
1:198630156_CCA_C	rs4915152	-0.315	2.31E-05	-0.093	6.19E-02	0.136	5.06E-01	8.84E-01	1.00E+00
1:198630156_CCA_C	rs6669994	-0.282	1.35E-04	-0.023	6.84E-01	-0.109	6.12E-01	8.92E-01	1.00E+00
1:198630156_CCA_C	rs75567729	-0.310	1.87E-05	-0.526	1.70E-14	0.241	3.21E-01	7.92E-01	1.00E+00
1:198630156_CCA_C	rs78900449	-0.279	7.87E-05	-0.199	5.19E-02	-0.383	3.17E-01	7.92E-01	1.00E+00
rs1326270	rs1326279	-0.220	5.46E-05	-0.323	3.14E-07	0.040	8.23E-01	9.56E-01	1.00E+00
rs1326270	rs1926231	-0.220	3.43E-05	-1.404	6.46E-62	0.202	3.39E-01	7.92E-01	1.00E+00
rs1326270	rs1998843	-0.202	1.63E-04	-0.318	5.51E-05	-0.193	3.89E-01	7.92E-01	1.00E+00
rs1326270	rs4915152	-0.243	1.88E-05	-0.108	3.78E-02	0.204	1.41E-01	7.92E-01	1.00E+00
rs1326270	rs6669994	-0.263	2.65E-06	-0.080	1.65E-01	0.385	1.04E-02	1.25E-01	3.74E-01
rs1326270	rs75567729	-0.224	3.43E-05	-0.525	8.24E-14	0.078	6.94E-01	8.92E-01	1.00E+00
rs1326270	rs78900449	-0.216	4.13E-05	-0.246	1.59E-02	-0.002	9.95E-01	9.95E-01	1.00E+00
rs1326279	rs1926231	-0.370	8.19E-10	-1.467	2.70E-69	0.784	6.40E-04	1.53E-02	2.30E-02
rs1326279	rs1998843	-0.308	4.03E-07	-0.330	1.84E-05	-0.170	5.22E-01	8.84E-01	1.00E+00
rs1326279	rs4915152	-0.339	1.19E-07	-0.101	4.55E-02	0.163	3.26E-01	7.92E-01	1.00E+00
rs1326279	rs6669994	-0.323	2.50E-07	-0.043	4.42E-01	0.080	6.69E-01	8.92E-01	1.00E+00
rs1326279	rs75567729	-0.348	1.88E-08	-0.556	2.05E-15	0.425	3.72E-02	3.35E-01	1.00E+00
rs1326279	rs78900449	-0.331	4.04E-08	-0.283	6.15E-03	0.513	1.23E-01	7.92E-01	1.00E+00
rs1926231	rs1998843	-1.385	2.02E-66	-0.344	4.93E-06	0.187	5.40E-01	8.84E-01	1.00E+00
rs1926231	rs4915152	-1.359	8.90E-58	-0.076	1.21E-01	-0.090	6.66E-01	8.92E-01	1.00E+00
rs1926231	rs6669994	-1.483	2.03E-66	-0.067	2.22E-01	0.675	8.49E-04	1.53E-02	3.06E-02
rs1926231	rs75567729	-1.396	4.97E-68	-0.543	3.20E-16	0.137	6.69E-01	8.92E-01	1.00E+00
rs1926231	rs78900449	-1.362	4.57E-67	-0.228	2.21E-02	-0.514	3.26E-01	7.92E-01	1.00E+00
rs1998843	rs4915152	-0.341	1.42E-05	-0.087	7.92E-02	-0.008	9.72E-01	9.95E-01	1.00E+00
rs1998843	rs6669994	-0.310	6.13E-05	-0.020	7.09E-01	-0.354	1.78E-01	7.92E-01	1.00E+00
rs1998843	rs75567729	-0.327	1.76E-05	-0.501	1.28E-13	-0.247	4.12E-01	7.92E-01	1.00E+00
rs1998843	rs78900449	-0.353	3.04E-06	-0.254	1.34E-02	0.368	2.99E-01	7.92E-01	1.00E+00
rs4915152	rs6669994	-0.072	1.62E-01	-0.016	7.85E-01	-0.083	5.66E-01	8.86E-01	1.00E+00
rs4915152	rs75567729	-0.076	1.27E-01	-0.490	5.19E-12	-0.156	4.05E-01	7.92E-01	1.00E+00
rs4915152	rs78900449	-0.072	1.44E-01	-0.187	8.35E-02	-0.268	3.15E-01	7.92E-01	1.00E+00
rs6669994	rs75567729	-0.029	6.08E-01	-0.517	2.85E-13	0.047	8.06E-01	9.56E-01	1.00E+00
rs6669994	rs78900449	-0.028	6.05E-01	-0.239	2.57E-02	0.049	8.57E-01	9.64E-01	1.00E+00
rs75567729	rs78900449	-0.516	1.39E-14	-0.246	1.56E-02	0.100	8.00E-01	9.56E-01	1.00E+00
